# Identification of eukaryotes as a bycatch in global microbiome data

**DOI:** 10.64898/2026.11.21.765608

**Authors:** Oleksandr M. Maistrenko, Chan Yeong Kim, Suguru Nishijima, Anthony Fullam, Pamela Ferretti, Christian Schudoma, Marisa Isabell Keller, Shahriyar Mahdi Robbani, Ece Kartal, Wasiu Akanni, Renato Alves, Thea Van Rossum, Supriya Khedkar, Daniel Podlesny, Yasushi Kojima, Takashi Hamabata, Naomi Uemura, Naoyoshi Nagata, Anja Spang, Anna Heintz-Buschart, Thomas Sebastian B. Schmidt, Michael Kuhn, Peer Bork

## Abstract

Eukaryotes shape microbiomes as macroscopic hosts, microscopic community members, and food sources, yet the diversity and ecological significance of microbial eukaryotes remain poorly resolved. Here, we present metaEukaryome, an organelle genome-centered framework for detection of eukaryotes in metagenomic data that leverages mitochondrial and plastid sequences as robust signatures of presence. Applying metaEukaryome to 75,727 metagenomic samples collected across the globe reveals strong environment-specific patterns in the prevalence of detected eukaryotes. Integrating eukaryotic and prokaryotic profiles further reveals recurrent cross-domain co-occurrence and symbiosis in the human gut. In particular, *Blastocystis* is associated with metabolically reduced, uncultured bacterial clades, including *Candidatus* Borkfalkia and CAG-345, whose DNA and RNA are detected in a *Blastocystis* culture previously reported as axenic. Their complementary metabolic repertoires further support a candidate symbiotic relationship. These findings imply that novel (endo-)symbionts of gut protists can be discovered by reanalysing existing data.
