## Supplementary material for "Identification of eukaryotes as a bycatch in global microbiome data": Table S7

### Sheet: Sheet1
RNA-seq Detection
Blastocystis strain	Prokaryote (HRGMv2 accession)	Average depth coverage	Horizontal coverage	GTDB taxonomy of detected prokaryote
DL	HRGMv2_0134	0.026082	0.005399	d__Bacteria;p__Bacteroidota;c__Bacteroidia;o__Bacteroidales;f__Tannerellaceae;g__Parabacteroides;s__Parabacteroides distasonis
DL	HRGMv2_0150	0.346827	0.009953	d__Bacteria;p__Bacteroidota;c__Bacteroidia;o__Bacteroidales;f__Bacteroidaceae;g__Phocaeicola;s__Phocaeicola dorei
DL	HRGMv2_0182	0.064256	0.021597	d__Bacteria;p__Bacteroidota;c__Bacteroidia;o__Bacteroidales;f__Marinifilaceae;g__Butyricimonas;s__Butyricimonas faecihominis
DL	HRGMv2_0238	1.15106	0.029779	d__Bacteria;p__Bacteroidota;c__Bacteroidia;o__Bacteroidales;f__Bacteroidaceae;g__Bacteroides;s__Bacteroides salyersiae
DL	HRGMv2_0241	3.42241	0.062631	d__Bacteria;p__Bacteroidota;c__Bacteroidia;o__Bacteroidales;f__Bacteroidaceae;g__Bacteroides;s__Bacteroides faecis
DL	HRGMv2_1726	0.05643	0.008014	d__Bacteria;p__Desulfobacterota_I;c__Desulfovibrionia;o__Desulfovibrionales;f__Desulfovibrionaceae;g__Desulfovibrio;s__Desulfovibrio sp900556755
DL	HRGMv2_1929	0.99215	0.017063	d__Bacteria;p__Firmicutes;c__Bacilli;o__Erysipelotrichales;f__Erysipelotrichaceae;g__Holdemania;s__Holdemania filiformis
DL	HRGMv2_3504	0.038525	0.009286	d__Bacteria;p__Synergistota;c__Synergistia;o__Synergistales;f__Dethiosulfovibrionaceae;g__Pyramidobacter;s__Pyramidobacter piscolens
DL	HRGMv2_3507	0.087943	0.026003	d__Bacteria;p__Synergistota;c__Synergistia;o__Synergistales;f__Synergistaceae;g__Cloacibacillus;s__Cloacibacillus porcorum
Nand	HRGMv2_0713	1.74285	0.254835	d__Bacteria;p__Firmicutes_A;c__Clostridia;o__Christensenellales;f__Borkfalkiaceae;g__Borkfalkia;s__Borkfalkia ceftriaxoniphila
Nand	HRGMv2_3440	0.076116	0.033995	d__Bacteria;p__Firmicutes;c__Bacilli;o__RFN20;f__CAG-288;g__CAG-345;s__CAG-345 sp000433315
NMH	HRGMv2_0129	1.96601	0.012579	d__Bacteria;p__Bacteroidota;c__Bacteroidia;o__Bacteroidales;f__Rikenellaceae;g__Alistipes;s__Alistipes shahii
NMH	HRGMv2_0150	0.309547	0.010956	d__Bacteria;p__Bacteroidota;c__Bacteroidia;o__Bacteroidales;f__Bacteroidaceae;g__Phocaeicola;s__Phocaeicola dorei
NMH	HRGMv2_0238	5.67482	0.093835	d__Bacteria;p__Bacteroidota;c__Bacteroidia;o__Bacteroidales;f__Bacteroidaceae;g__Bacteroides;s__Bacteroides salyersiae
NMH	HRGMv2_1929	0.862578	0.024177	d__Bacteria;p__Firmicutes;c__Bacilli;o__Erysipelotrichales;f__Erysipelotrichaceae;g__Holdemania;s__Holdemania filiformis
NMH	HRGMv2_2581	0.021552	0.008776	d__Archaea;p__Methanobacteriota;c__Methanobacteria;o__Methanobacteriales;f__Methanobacteriaceae;g__Methanobrevibacter_A;s__Methanobrevibacter_A smithii
Long-read DNA seq Detection
Blastocystis strain	Prokaryote (HRGMv2 accession)	Average depth coverage	Horizontal coverage	GTDB taxonomy of detected prokaryote
Hermanns	HRGMv2_4498	16.8097	0.502847	d__Bacteria;p__Firmicutes_A;c__Clostridia;o__Oscillospirales;f__Butyricicoccaceae;g__Agathobaculum;s__Agathobaculum stercoravium
RusS	HRGMv2_4472	15.3713	0.866827	d__Bacteria;p__Firmicutes_A;c__Clostridia;o__Oscillospirales;f__Oscillospiraceae;g__UMGS1202;s__UMGS1202 sp900549565
RusS	HRGMv2_4256	6.0794	0.691579	d__Bacteria;p__Firmicutes_A;c__Clostridia;o__Lachnospirales;f__Lachnospiraceae;g__Muricomes;s__Muricomes oroticus
DL	HRGMv2_3507	239.847	0.91723	d__Bacteria;p__Synergistota;c__Synergistia;o__Synergistales;f__Synergistaceae;g__Cloacibacillus;s__Cloacibacillus porcorum
RusB	HRGMv2_3507	155.258	0.919973	d__Bacteria;p__Synergistota;c__Synergistia;o__Synergistales;f__Synergistaceae;g__Cloacibacillus;s__Cloacibacillus porcorum
DL	HRGMv2_3504	67.8629	0.94005	d__Bacteria;p__Synergistota;c__Synergistia;o__Synergistales;f__Dethiosulfovibrionaceae;g__Pyramidobacter;s__Pyramidobacter piscolens
Nand	HRGMv2_3497	2.63504	0.854356	d__Bacteria;p__Firmicutes;c__Bacilli;o__Staphylococcales;f__Staphylococcaceae;g__Staphylococcus;s__Staphylococcus warneri
Nand	HRGMv2_3496	252.804	0.985981	d__Bacteria;p__Firmicutes;c__Bacilli;o__Staphylococcales;f__Staphylococcaceae;g__Staphylococcus;s__Staphylococcus epidermidis
Nand	HRGMv2_3440	24.0163	0.841399	d__Bacteria;p__Firmicutes;c__Bacilli;o__RFN20;f__CAG-288;g__CAG-345;s__CAG-345 sp000433315
RusS	HRGMv2_3161	41.1963	0.70985	d__Bacteria;p__Firmicutes_A;c__Clostridia;o__Oscillospirales;f__Oscillospiraceae;g__Marseille-P3106;s__Marseille-P3106 sp900543935
RusS	HRGMv2_3102	2.35839	0.552686	d__Bacteria;p__Firmicutes_A;c__Clostridia;o__Oscillospirales;f__Oscillospiraceae;g__Intestinimonas;s__Intestinimonas sp900540545
RusS	HRGMv2_3067	2.03721	0.755342	d__Bacteria;p__Firmicutes_A;c__Clostridia;o__Oscillospirales;f__Ruminococcaceae;g__Harryflintia;s__Harryflintia acetispora
RusS	HRGMv2_2686	2.20437	0.54876	d__Bacteria;p__Firmicutes_A;c__Clostridia;o__Oscillospirales;f__Ruminococcaceae;g__Ruthenibacterium;s__Ruthenibacterium lactatiformans
DL	HRGMv2_2581	5.95342	0.930984	d__Archaea;p__Methanobacteriota;c__Methanobacteria;o__Methanobacteriales;f__Methanobacteriaceae;g__Methanobrevibacter_A;s__Methanobrevibacter_A smithii
Hermanns	HRGMv2_2540	1.95424	0.744132	d__Bacteria;p__Firmicutes;c__Bacilli;o__Lactobacillales;f__Enterococcaceae;g__Enterococcus_D;s__Enterococcus_D casseliflavus
Hermanns	HRGMv2_2528	16.9105	0.9226	d__Bacteria;p__Firmicutes;c__Bacilli;o__Lactobacillales;f__Enterococcaceae;g__Enterococcus_A;s__Enterococcus_A gilvus
Hermanns	HRGMv2_2511	1.35199	0.696406	d__Bacteria;p__Firmicutes;c__Bacilli;o__Lactobacillales;f__Enterococcaceae;g__Enterococcus_D;s__Enterococcus_D gallinarum
Hermanns	HRGMv2_2497	6.49892	0.927601	d__Bacteria;p__Firmicutes;c__Bacilli;o__Lactobacillales;f__Enterococcaceae;g__Enterococcus_B;s__Enterococcus_B hirae
DL	HRGMv2_2364	6.60072	0.94224	d__Bacteria;p__Firmicutes_A;c__Clostridia;o__Lachnospirales;f__Lachnospiraceae;g__AF33-28;s__AF33-28 sp003477885
RusS	HRGMv2_2352	2.62866	0.568472	d__Bacteria;p__Firmicutes_A;c__Clostridia;o__Lachnospirales;f__Lachnospiraceae;g__Enterocloster;s__Enterocloster citroniae
RusS	HRGMv2_2349	1.64133	0.533962	d__Bacteria;p__Firmicutes_A;c__Clostridia;o__Lachnospirales;f__Lachnospiraceae;g__Muricomes;s__Muricomes fissicatena_A
RusS	HRGMv2_2282	6.07371	0.641812	d__Bacteria;p__Firmicutes_A;c__Clostridia;o__Lachnospirales;f__Lachnospiraceae;g__Hungatella_A;s__Hungatella_A hathewayi_A
RusS	HRGMv2_2274	174.271	0.91081	d__Bacteria;p__Firmicutes_A;c__Clostridia;o__Lachnospirales;f__Lachnospiraceae;g__Enterocloster;s__Enterocloster aldenensis
RusS	HRGMv2_2273	53.0537	0.88438	d__Bacteria;p__Firmicutes_A;c__Clostridia;o__Lachnospirales;f__Lachnospiraceae;g__Robinsoniella;s__Robinsoniella sp900540475
RusS	HRGMv2_2272	15.5042	0.593244	d__Bacteria;p__Firmicutes_A;c__Clostridia;o__Lachnospirales;f__Lachnospiraceae;g__Robinsoniella;s__Robinsoniella sp900555455
RusS	HRGMv2_2271	7.69621	0.787434	d__Bacteria;p__Firmicutes_A;c__Clostridia;o__Lachnospirales;f__Lachnospiraceae;g__Blautia;s__Blautia coccoides
RusS	HRGMv2_2270	148.931	0.912616	d__Bacteria;p__Firmicutes_A;c__Clostridia;o__Lachnospirales;f__Lachnospiraceae;g__Hungatella;s__Hungatella effluvii
RusS	HRGMv2_2210	1.74784	0.646412	d__Bacteria;p__Firmicutes_A;c__Clostridia;o__Lachnospirales;f__Lachnospiraceae;g__Muricomes;s__Muricomes contortus_B
RusS	HRGMv2_2158	79.2746	0.673478	d__Bacteria;p__Firmicutes_A;c__Clostridia;o__Lachnospirales;f__Lachnospiraceae;g__Clostridium_Q;s__Clostridium_Q symbiosum
RusS	HRGMv2_2134	36.4157	0.892624	d__Bacteria;p__Firmicutes_A;c__Clostridia;o__Lachnospirales;f__Lachnospiraceae;g__Anaerostipes;s__Anaerostipes caccae
RusS	HRGMv2_2133	14.3655	0.600257	d__Bacteria;p__Firmicutes_A;c__Clostridia;o__Lachnospirales;f__Lachnospiraceae;g__Anaerostipes;s__Anaerostipes sp000508985
DL	HRGMv2_1929	18.7516	0.873595	d__Bacteria;p__Firmicutes;c__Bacilli;o__Erysipelotrichales;f__Erysipelotrichaceae;g__Holdemania;s__Holdemania filiformis
RusS	HRGMv2_1890	13.6235	0.754341	d__Bacteria;p__Firmicutes;c__Bacilli;o__Erysipelotrichales;f__Erysipelotrichaceae;g__Clostridium_AQ;s__Clostridium_AQ innocuum
Hermanns	HRGMv2_1848	9.069	0.90001	d__Bacteria;p__Proteobacteria;c__Gammaproteobacteria;o__Enterobacterales;f__Aeromonadaceae;g__Aeromonas;s__Aeromonas caviae
RusS	HRGMv2_1820	233.573	0.789518	d__Bacteria;p__Proteobacteria;c__Gammaproteobacteria;o__Enterobacterales;f__Enterobacteriaceae;g__Providencia;s__Providencia rettgeri_D
RusS	HRGMv2_1819	231.63	0.848034	d__Bacteria;p__Proteobacteria;c__Gammaproteobacteria;o__Enterobacterales;f__Enterobacteriaceae;g__Providencia;s__Providencia rettgeri
Hermanns	HRGMv2_1796	282.764	0.926049	d__Bacteria;p__Proteobacteria;c__Gammaproteobacteria;o__Enterobacterales;f__Enterobacteriaceae;g__Citrobacter;s__Citrobacter braakii
RusS	HRGMv2_1796	259.886	0.910966	d__Bacteria;p__Proteobacteria;c__Gammaproteobacteria;o__Enterobacterales;f__Enterobacteriaceae;g__Citrobacter;s__Citrobacter braakii
Hermanns	HRGMv2_1790	458.674	0.936359	d__Bacteria;p__Proteobacteria;c__Gammaproteobacteria;o__Enterobacterales;f__Enterobacteriaceae;g__Morganella;s__Morganella morganii
RusS	HRGMv2_1790	1.13391	0.59486	d__Bacteria;p__Proteobacteria;c__Gammaproteobacteria;o__Enterobacterales;f__Enterobacteriaceae;g__Morganella;s__Morganella morganii
Hermanns	HRGMv2_1768	4.11016	0.794381	d__Bacteria;p__Proteobacteria;c__Gammaproteobacteria;o__Enterobacterales;f__Enterobacteriaceae;g__Escherichia;s__Escherichia coli
RusS	HRGMv2_1768	112.908	0.841062	d__Bacteria;p__Proteobacteria;c__Gammaproteobacteria;o__Enterobacterales;f__Enterobacteriaceae;g__Escherichia;s__Escherichia coli
DL	HRGMv2_1728	52.9487	0.75315	d__Bacteria;p__Desulfobacterota_I;c__Desulfovibrionia;o__Desulfovibrionales;f__Desulfovibrionaceae;g__Desulfovibrio;s__
DL	HRGMv2_1727	33.3418	0.607807	d__Bacteria;p__Desulfobacterota_I;c__Desulfovibrionia;o__Desulfovibrionales;f__Desulfovibrionaceae;g__Desulfovibrio;s__Desulfovibrio piger_A
DL	HRGMv2_1726	245.753	0.910357	d__Bacteria;p__Desulfobacterota_I;c__Desulfovibrionia;o__Desulfovibrionales;f__Desulfovibrionaceae;g__Desulfovibrio;s__Desulfovibrio sp900556755
RusS	HRGMv2_1721	155.207	0.876682	d__Bacteria;p__Desulfobacterota_I;c__Desulfovibrionia;o__Desulfovibrionales;f__Desulfovibrionaceae;g__Bilophila;s__Bilophila wadsworthia
Nand	HRGMv2_0713	44.8673	0.937786	d__Bacteria;p__Firmicutes_A;c__Clostridia;o__Christensenellales;f__Borkfalkiaceae;g__Borkfalkia;s__Borkfalkia ceftriaxoniphila
RusS	HRGMv2_0438	39.3927	0.647967	d__Bacteria;p__Bacteroidota;c__Bacteroidia;o__Bacteroidales;f__Bacteroidaceae;g__Bacteroides;s__Bacteroides sp905197435
RusS	HRGMv2_0345	92.6128	0.657326	d__Bacteria;p__Bacteroidota;c__Bacteroidia;o__Bacteroidales;f__Bacteroidaceae;g__Bacteroides;s__Bacteroides fluxus
Hermanns	HRGMv2_0258	788.365	0.782701	d__Bacteria;p__Bacteroidota;c__Bacteroidia;o__Bacteroidales;f__Tannerellaceae;g__Parabacteroides;s__Parabacteroides goldsteinii
DL	HRGMv2_0241	2096.22	0.888489	d__Bacteria;p__Bacteroidota;c__Bacteroidia;o__Bacteroidales;f__Bacteroidaceae;g__Bacteroides;s__Bacteroides faecis
RusB	HRGMv2_0241	18.68	0.877374	d__Bacteria;p__Bacteroidota;c__Bacteroidia;o__Bacteroidales;f__Bacteroidaceae;g__Bacteroides;s__Bacteroides faecis
RusS	HRGMv2_0240	545.398	0.826612	d__Bacteria;p__Bacteroidota;c__Bacteroidia;o__Bacteroidales;f__Bacteroidaceae;g__Bacteroides;s__Bacteroides thetaiotaomicron
DL	HRGMv2_0238	124.834	0.901599	d__Bacteria;p__Bacteroidota;c__Bacteroidia;o__Bacteroidales;f__Bacteroidaceae;g__Bacteroides;s__Bacteroides salyersiae
NMH	HRGMv2_0238	5.16735	0.875519	d__Bacteria;p__Bacteroidota;c__Bacteroidia;o__Bacteroidales;f__Bacteroidaceae;g__Bacteroides;s__Bacteroides salyersiae
RusB	HRGMv2_0238	340.133	0.896222	d__Bacteria;p__Bacteroidota;c__Bacteroidia;o__Bacteroidales;f__Bacteroidaceae;g__Bacteroides;s__Bacteroides salyersiae
DL	HRGMv2_0182	18.8501	0.897086	d__Bacteria;p__Bacteroidota;c__Bacteroidia;o__Bacteroidales;f__Marinifilaceae;g__Butyricimonas;s__Butyricimonas faecihominis
RusB	HRGMv2_0182	9.20023	0.897071	d__Bacteria;p__Bacteroidota;c__Bacteroidia;o__Bacteroidales;f__Marinifilaceae;g__Butyricimonas;s__Butyricimonas faecihominis
RusS	HRGMv2_0158	72.9667	0.551726	d__Bacteria;p__Bacteroidota;c__Bacteroidia;o__Bacteroidales;f__Bacteroidaceae;g__Bacteroides;s__Bacteroides sp902362375
RusS	HRGMv2_0157	65.188	0.511241	d__Bacteria;p__Bacteroidota;c__Bacteroidia;o__Bacteroidales;f__Bacteroidaceae;g__Bacteroides;s__Bacteroides xylanisolvens
RusS	HRGMv2_0156	175.276	0.669991	d__Bacteria;p__Bacteroidota;c__Bacteroidia;o__Bacteroidales;f__Bacteroidaceae;g__Bacteroides;s__Bacteroides ovatus
RusB	HRGMv2_0155	55.7703	0.853101	d__Bacteria;p__Bacteroidota;c__Bacteroidia;o__Bacteroidales;f__Rikenellaceae;g__Alistipes;s__Alistipes onderdonkii
DL	HRGMv2_0150	17.4431	0.847137	d__Bacteria;p__Bacteroidota;c__Bacteroidia;o__Bacteroidales;f__Bacteroidaceae;g__Phocaeicola;s__Phocaeicola dorei
RusS	HRGMv2_0145	30.018	0.798504	d__Bacteria;p__Bacteroidota;c__Bacteroidia;o__Bacteroidales;f__Tannerellaceae;g__Parabacteroides;s__Parabacteroides sp014287585
Hermanns	HRGMv2_0144	17.261	0.629391	d__Bacteria;p__Bacteroidota;c__Bacteroidia;o__Bacteroidales;f__Tannerellaceae;g__Parabacteroides;s__Parabacteroides johnsonii
RusS	HRGMv2_0142	22.6048	0.536748	d__Bacteria;p__Bacteroidota;c__Bacteroidia;o__Bacteroidales;f__Bacteroidaceae;g__Bacteroides;s__Bacteroides sp002491635
RusS	HRGMv2_0141	70.1859	0.773602	d__Bacteria;p__Bacteroidota;c__Bacteroidia;o__Bacteroidales;f__Bacteroidaceae;g__Bacteroides;s__Bacteroides uniformis
DL	HRGMv2_0134	8.52398	0.868793	d__Bacteria;p__Bacteroidota;c__Bacteroidia;o__Bacteroidales;f__Tannerellaceae;g__Parabacteroides;s__Parabacteroides distasonis
Hermanns	HRGMv2_0134	64.1083	0.632761	d__Bacteria;p__Bacteroidota;c__Bacteroidia;o__Bacteroidales;f__Tannerellaceae;g__Parabacteroides;s__Parabacteroides distasonis
RusB	HRGMv2_0134	15.1265	0.868666	d__Bacteria;p__Bacteroidota;c__Bacteroidia;o__Bacteroidales;f__Tannerellaceae;g__Parabacteroides;s__Parabacteroides distasonis
RusS	HRGMv2_0134	205.123	0.731847	d__Bacteria;p__Bacteroidota;c__Bacteroidia;o__Bacteroidales;f__Tannerellaceae;g__Parabacteroides;s__Parabacteroides distasonis
DL	HRGMv2_0129	69.3153	0.823488	d__Bacteria;p__Bacteroidota;c__Bacteroidia;o__Bacteroidales;f__Rikenellaceae;g__Alistipes;s__Alistipes shahii
NMH	HRGMv2_0129	52.3429	0.815454	d__Bacteria;p__Bacteroidota;c__Bacteroidia;o__Bacteroidales;f__Rikenellaceae;g__Alistipes;s__Alistipes shahii
