## Supplementary material for "Identification of eukaryotes as a bycatch in global microbiome data": Table S8

### Sheet: Description
Table S8. ANI thresholds for read mapping.

### Sheet: ANI_pct
Reference	Nucleotide identity threshold in ngless, %	Single-end (SE) or paired-end read (PE) modes
Mt	96	PE
Pl	98	PE
PR2	97	SE
Virulence	95	SE
