## Supplementary material for "Identification of eukaryotes as a bycatch in global microbiome data": Table S1

### Sheet: Table SX
Table S1. Comparison of metaEukaryome with published approaches for detecting eukaryotes in metagenomic sequencing data.
Publication			Method				Detection scope										Validation	Application in source publication			Availability
Tool / resource	First author, year	Resource type	Input	Molecular signal / marker basis	Reference database (content, size)	Primary output	Protists	Fungi	Helminths / metazoan parasites	Algae & phototrophic microeukaryotes	Plants (incl. dietary)	Metazoa (incl. dietary animals)	Taxa lacking mt/pt genomes	Virulence / pathogenicity genes	Taxonomic resolution	Quantitative output	Orthogonal (non-metagenomic) ground truth	Habitats	Scale (samples)	Eukaryote-prokaryote integration	Code / resource
Whokaryote	Pronk & Medema, 2022	Contig classifier (euk vs. prok)	Assembled contigs	Gene-structure features (intergenic distance, gene length) + k-mer composition; random forest	Training set: 73 prokaryotic (68 bacteria, 5 archaea; 31 phyla) + 25 eukaryotic (12 fungi, 10 protists, 1 plant, 2 animals; 14 phyla) genomes -> 18,708 artificial contigs; no taxonomic reference	Contig labels (eukaryotic / prokaryotic)	No taxonomy	No taxonomy	No taxonomy	No taxonomy	No taxonomy	No taxonomy	No	No	None (domain level only)	No	No	Sugar beet root endophytic microbiome (1 metagenome)	1 metagenome (29,512 contigs); test set 7,034 contigs	No	https://github.com/LottePronk/whokaryote
Tiara	Karlicki et al., 2022	Contig classifier (deep learning)	Assembled contigs	Deep neural network on k-mer frequencies; stage 1 classes: bacteria, archaea, prokarya, eukarya, organelle, unknown; stage 2 splits organelle into plastid / mitochondrion	Training set: 8,220 sequences - 4,381 eukaryotic (73 nuclear, 2,260 plastid, 2,048 mitochondrial), 1,860 bacterial, 1,979 archaeal; no taxonomic reference	Contig labels incl. organelle flag	No taxonomy	No taxonomy	No taxonomy	No taxonomy	No taxonomy	No taxonomy	No	No	None (domain / organelle level)	No	No	Marine (Tara Oceans, Mediterranean Sea, 3 size fractions) + 1 ciliate microbiome	3 Tara Oceans samples + 1 ciliate microbiome; test set 550 genomes	No	https://github.com/ibe-uw/tiara
DeepMicroClass	Hou et al., 2024	Contig classifier (deep learning)	Assembled contigs	Deep learning on nucleotide composition; classes: prokaryote, eukaryote, prok. virus, euk. virus, plasmid	Training set: 40,208 prokaryotic chromosomal sequences; 612 eukaryotic genomes + 32,073,625 MMETSP transcripts (306 species); 34,513 plasmids (PLSDB); 17,357 viruses (5,209 prokaryotic, 12,148 eukaryotic)	Contig labels (5 classes)	No taxonomy	No taxonomy	No taxonomy	No taxonomy	No taxonomy	No taxonomy	No	No	None (domain level only)	No	No	Marine time series (SPOT, HOT/ALOHA, BATS) + simulated / CAMI II marine	3 marine time-series datasets (exact sample counts not stated); 20 benchmark datasets + CAMI II	No	https://github.com/chengsly/DeepMicroClass
EukRep	West et al., 2018	Contig classifier + euk. genome binning	Assembled contigs	k-mer composition SVM; downstream binning and eukaryotic gene prediction	Training set: 482 genomes (194 bacterial, 218 archaeal, 27 opisthokonta, 43 protist), 3.40 Gbp -> 581,376 5-kb instances; validation 486 genomes	Eukaryotic contigs and MAGs	Yes	Yes	No	Partial	No	No	No	No	Post-hoc, via marker genes on MAGs	No	No	Crystal Geyser groundwater (Utah); infant gut; thiocyanate bioreactor; soil (spike-in mock)	226 samples scanned	No	https://github.com/patrickwest/EukRep
plastiC	Cameron et al., 2023	Organelle (plastid) recovery workflow	Assembled contigs	Plastid contig identification, completeness estimation and taxonomic assignment (Snakemake workflow)	2,633 RefSeq complete plastid genomes; training set 2,279 after size filtering; UniRef100 / KEGG for annotation	Plastid bins with completeness estimates	No	No	No	Yes	Yes	No	No	No	Variable, plastid-bearing taxa only	No	No	Lichen metagenomes (10 lichen species, 6 genera; ENA)	13 lichen metagenomes (plastid contigs in all 13; bins in 7); test set 261 plastid + 142 mitochondrial genomes	No	https://github.com/Finn-Lab/plastiC
ChloroScan	Tong et al., 2026	Organelle (plastid) binning workflow	Assembled contigs	Plastid contig classification and binning; marker-based taxonomy	Corgi contig classifier (RefSeq-trained) + custom plastid marker-gene set in CheckM format + UniRef90 with custom plastid protein database	Plastid genome bins (MAGs)	No	No	No	Yes	Partial	No	No	No	Genus / species for plastid bins	No	No	Marine (Tara Oceans protist size fractions; Mediterranean and Antarctic coast, surface + 40 m)	4 Tara Oceans metagenomes (~24M contigs -> 16,556 plastid contigs, 16 ptMAGs); 2 simulated CAMISIM metagenomes	No	https://github.com/Andyargueasae/chloroscan/
MitoZ	Meng et al., 2019	Organelle (mitogenome) assembly & annotation	Raw reads (single-organism)	Targeted mitochondrial assembly, annotation and visualisation	Profile HMMs for Chordata (2,413 species) and Arthropoda (4,007 species), plus a chordate/arthropod protein database	Annotated animal mitogenomes	No	No	Partial	No	No	Yes	No	No	Species (assembled mitogenome)	No	No	Animal specimens, not metagenomes	50 samples (29 arthropods, 21 mammals)	No	https://github.com/linzhi2013/MitoZ
CCMetagen	Marcelino et al., 2020	Taxonomic profiler (read mapping)	Raw reads	KMA read alignment against a whole-nucleotide reference, LCA-style taxonomic assignment	NCBI nt (whole nucleotide collection); RefSeq-bf (complete bacteria + all fungi); RefSeq-f-partial (deliberately incomplete)	Taxonomic profile with abundance	Yes	Yes	Partial	Yes	Partial	Partial	Yes	No	Species to genus	Yes	No	Australian birds	9 wild-bird gut metatranscriptomes + 1 mock community of 15 fungal species	No	https://github.com/vrmarcelino/CCMetagen
EUKulele	Krinos et al., 2021	Taxonomic annotation of euk. sequences	Assembled contigs / transcriptomes / MAGs	Protein-level alignment of predicted ORFs to curated eukaryotic protein databases	MMETSP (>650 assembled reference transcriptomes), EukProt, PhyloDB, EukZoo, MarRef; default is MarRef-MMETSP	Taxonomic annotation of contigs / MAGs	Yes	Yes	No	Yes	No	No	Yes	No	Eight levels, species to domain / supergroup	Partial	No	n.a. (software paper - no real-data application reported)	n.a. (software paper)	No	https://github.com/AlexanderLabWHOI/EUKulele
Krinos et al. (reference-database bias analysis)	Krinos et al., 2024	Analysis of reference-database bias	Meta-omic assemblies	Assessment of how incomplete eukaryotic reference databases distort meta-omic conclusions	MMETSP, EukProt, GenBank euk. genomes	Benchmarking	Yes	Yes	No	Yes	No	No	n.a.	No	Genus, family, phylum	n.a.	No	Marine - Tara Oceans (Mediterranean Sea, Southern Ocean); Narragansett Bay time series; WHOI-BATS transect	Not stated (three marine datasets re-analysed)	No	n.a.
Eukfinder	Zhao et al., 2025	Euk. genome recovery pipeline	Raw short reads or long reads / assemblies	Iterative read/contig classification (Centrifuge, PLAST) against custom eukaryotic databases; binning	Two custom databases: DB1 (Centrifuge, nucleotide) and DB2 (PLAST, protein), built for gut metagenome analysis; sizes not stated in the paper	Eukaryotic nuclear and mitochondrial bins	Yes	Yes	No	Partial	No	No	Partial	No	Species, for recoverable genomes	No	No	Human gut (Blastocystis ST3/ST4) + 1 Tara Oceans Mediterranean site	8 human gut metagenomes + 1 marine site; 8 simulated datasets in quadruplicate	No	https://github.com/RogerLab/Eukfinder
MetaPhlAn 4	Blanco-Miguez et al., 2023	Marker-gene taxonomic profiler	Raw reads	Clade-specific nuclear marker genes derived from MetaRefSGB genomes/MAGs	1.01M prokaryotic reference genomes and MAGs -> 26,970 SGBs (4,992 unnamed at species level); 5.1M unique marker genes (~189 per SGB); no eukaryotic SGBs	Relative abundance profile	Partial	Partial	No	No	No	No	No	No	Species-level genome bin (SGB)	Yes	No	Human body sites; animal hosts (primates, mice, ruminants); soil, freshwater, ocean	24,515 samples from 145 datasets	Partial	https://github.com/biobakery/MetaPhlAn
EukDetect	Lind & Pollard, 2021	Marker-gene euk. profiler	Raw reads	Alignment to universal single-copy eukaryotic nuclear marker genes (BUSCO-derived)	521,824 marker genes from 241 conserved gene families (Methods say 214 BUSCO sets), covering 3,713 species: 2,010 fungi, 596 protists, 961 non-vertebrate metazoans, 146 non-streptophyte archaeplastida	Presence/absence + marker read counts	Yes	Yes	Yes	Yes	No	No	No	No	Species	Partial	No	Human gut, Baltic Sea, Arabidopsis leafs	6,661 samples screened; applications 1,613 + 791 + 742 + 80 + 1,394	No	https://github.com/allind/EukDetect/releases/tag/v1.3
EukDetect2	Shih et al., 2026 (preprint)	Marker-gene euk. profiler (quantitative)	Raw reads	Extended universal euk. marker-gene set with quantitative abundance estimation	6,948 representative genomes / 6,594 species (5,959 fungal = 5,663 spp.; 989 protistan = 932 spp.); 2,339 species new vs v1 (1,919 fungal, 420 protistan); BUSCO v6 eukaryota_odb12 markers	Quantitative abundance profile	Yes	Yes	Yes	Partial	No	No	No	No	Species	Yes - RPKSB (absolute) and RelEuk (relative)	No	Human gut - nine cohorts (UK, US, Israel, Netherlands, Tanzania/Hadza, Fiji)	36,246 across nine cohorts (35,634 in seven industrialised cohorts)	Yes	https://github.com/allind/EukDetect
taxaTarget	Commichaux et al., 2022 (preprint)	Marker-gene microeuk. classifier	Raw reads	Translated-read search against a curated protein marker-gene set; per-window species/genus/family score cut-offs learned by supervised training	877,724 UniRef100 proteins orthologous to 255 BUSCO eukaryotic marker genes; 4,232 species / 2,564 genera / 1,319 families (median 152 markers per species)	Read-level classification / presence	Yes	Yes	Partial	Yes	No	No	Partial	No	Species, genus, family	Partial	No	Human gut (Cameroon, PRJEB27005) + simulated	57 real gut metagenomes + simulated sets	No	https://github.com/SethCommichaux/taxaTarget
CORRAL	Bazant et al., 2023	Marker-gene euk. profiler (large-scale)	Raw reads	EukDetect marker alignment plus MCL-based resolution of multi-mapping reads to reduce false positives	EukDetect marker database (>500,000 universal single-copy eukaryotic marker genes)	Presence/absence, automated for large collections	Yes	Yes	Partial	Partial	No	No	No	No	Species	`	No	Human microbiome (MicrobiomeDB)	6,337 samples from 8 studies (MicrobiomeDB Release 30); 338 simulated	No	https://github.com/wbazant/CORRAL
CHAMP	Pita et al., 2024	Commercial multi-domain profiler	Raw reads	Mapping to a proprietary curated genome/MAG reference for prokaryotes, eukaryotes and phages	HMR05 + HVR01: 6,546 bacterial + 21 archaeal + 244 eukaryotic species + 64,003 viruses, built from 30,382 human microbiome samples across 9 body sites; 25,761,278-gene catalogue, <=250 signature genes per species	Relative abundance profile	Partial	Yes	No	No	No	No	No	No	Species	Yes	No	Nine human body sites (reference database); benchmarking on mock communities only	10 DNA mock communities + simulated metagenomes; no real cohorts profiled in the paper	Yes	https://cosmos-hub.com/
MetaEuk	Levy Karin et al., 2020	Euk. gene discovery & annotation	Assembled contigs	MMseqs2-based homology search and exon-aware gene calling against protein references	Uniclust50 (21M sequences) + MERC (292M Tara Oceans metatranscriptome fragments) + MMETSP (18.5M) = 331,913,793 proteins -> 87,984,812 cluster profiles	Predicted euk. gene / protein models	Yes	Yes	Partial	Yes	Partial	Partial	Yes	No	Contig-level domain / supergroup; not a species-level profiler	No	No	Marine	912 Tara Oceans samples (1,351,204 contigs -> 12,111,301 protein predictions)	No	https://github.com/soedinglab/metaeuk
mOTUs3	Ruscheweyh et al., 2022	Marker-gene prokaryotic profiler	Raw reads	Ten universal single-copy phylogenetic marker genes	33,570 species-level mOTUs (11,915 ref-, 2,297 meta-, 19,358 ext-mOTUs) from 499,512 genomes/MAGs; 10 universal single-copy marker genes	Relative abundance profile	No	No	No	No	No	No	No	No	Species-level OTU (mOTU)	Yes	No	23 environments across 91 studies (soil, freshwater, ocean, wastewater, human and animal gut)	11,164 samples from 67 studies	n.a.	https://github.com/motu-tool/mOTUs
Kraken 2	Wood et al., 2019	k-mer taxonomic classifier	Raw reads	Exact k-mer matching against a user-built database, lowest-common-ancestor assignment	User-defined; standard database (bacteria, archaea, viruses, human) - composition and size not stated in the paper	Read counts per taxon	Partial	Partial	Partial	Partial	Partial	Partial	Partial	No	Variable (species to phylum)	Yes	No	Microbial isolates (FDA-ARGOS) + simulated - no environmental data in the source publication	25 FDA-ARGOS isolate experiments (250,000 read pairs) + 50M simulated reads	No	https://github.com/DerrickWood/kraken2
Ngwese et al. (application study)	Ngwese et al., 2025	Proof-of-concept application study (soil-transmitted helminths)	Raw reads + parasitological data	KrakenUniq against a custom 4-species genome database (≥1,000 unique k-mers per species)	Custom KrakenUniq database of 4 STH reference genomes: Ascaris lumbricoides, Trichuris trichiura, Necator americanus, Strongyloides stercoralis; >=1,000 unique k-mers per species	Parasite-microbiome associations	No	No	Yes	No	No	No	No	No	Genus / species (parasites)	Partial	Yes	Human gut - Gabon (Lambarene 230, Ikobey 80); meta-analysis adds Cameroon, Burkina Faso, Ethiopia, Madagascar + a US reference cohort	310 (Gabon); 466 in the meta-analysis (410 African)	Yes	n.a.
SingleM / Sandpiper	Woodcroft et al., 2025	Marker-gene profiler at SRA scale	Raw reads	Single-copy ribosomal marker genes recovered directly from reads	59 single-copy marker genes (22 bacteria-specific, 24 archaea-specific, 13 both domains); GTDB metapackage supplemented with UHGG v2, SPIRE, SMAG and GEM MAG collections	Community profile incl. unknown fraction	No	No	No	No	No	No	No	No	Species / OTU	Yes	No	All habitats (public SRA)	248,559 metagenomes from 17,617 projects (1.3 Pbp)	No	https://github.com/wwood/singlem
MEDI	Diener et al., 2025	Dietary species detection	Raw reads	Mapping to curated food-organism nuclear genome references	429 genomes/assemblies representing 561 food items (91% of single-organism foods in FooDB); Kraken2/Bracken index with bacterial, archaeal, viral, plasmid, vector and human decoys (~420 GB)	Dietary species detection / intake estimate	No	Partial	No	No	Yes	Yes	No	No	Species / genus (food taxa)	Yes	Yes (FFQ responses, infant solid-food onset, and two controlled feeding studies)	Human gut (infant and adult stool; iHMP, METACARDIS, PATH, MBD)	533 (largest cohort, METACARDIS); also 447 infant samples, 365 iHMP, 48 PATH, 30 MBD	Partial	https://github.com/Gibbons-Lab/medi
metaEukaryome (this study)	This study	Organelle-centred euk. detection pipeline	Raw reads	Read mapping to dereplicated mitochondrial and plastid genomes (ANI- and horizontal-coverage-filtered), plus 18S rRNA (PR2) and a curated virulence-gene database	11,932 mt/pt species clusters from >18,000 organelle genomes (~16,737 named taxa) + 346 PR2 clusters + virulence genes	Presence/absence per species cluster, with horizontal coverage; curated diet / commensal / pathogen annotation	Yes	Yes	Yes	Yes	Yes	Yes	Yes	Yes	Species cluster (mt) / genus (pt)	Partial	qPCR, Kato-Katz microscopy, ITS sequencing, food-frequency questionnaire (4D cohort, n = 4,198)	All major habitats (human, animal, marine, freshwater, soil, air, engineered)	91646	Yes	https://github.com/grp-bork/meta_eukaryome_detect
Yes = explicitly supported and demonstrated; Partial = possible but limited, indirect or database-dependent; No = not supported; 'No taxonomy' = sequences are assigned to a domain but not to a taxon; n.a. = not applicable
